# Visual gene expression reveals a cone to rod developmental progression in deep-sea fishes

**DOI:** 10.1101/2020.05.25.114991

**Authors:** Nik Lupše, Fabio Cortesi, Marko Freese, Lasse Marohn, Jan-Dag Pohlman, Klaus Wysujack, Reinhold Hanel, Zuzana Musilova

## Abstract

Vertebrates use cone cells in the retina for colour vision and rod cells to see in dim light. Many deep-sea fishes have adapted to their environment to have only rod cells in the retina, while both rod and cone genes are still preserved in their genomes. As deep-sea fish larvae start their lives in the shallow, and only later submerge to the depth, they have to cope with diverse environmental conditions during ontogeny. Using a comparative transcriptomic approach in 20 deep-sea fish species from eight teleost orders, we report on a developmental cone-to-rod switch. While adults mostly rely on rod opsin (*RH1*) for vision in dim light, larvae almost exclusively express middle-wavelength-sensitive (“green”) cone opsins (*RH2*) in their retinas. The phototransduction cascade genes follow a similar ontogenetic pattern of cone-followed by rod-specific gene expression in most species, except for the pearleye and sabretooth (Aulopiformes), in which the cone cascade remains dominant throughout development. By inspecting the whole genomes of five deep-sea species (four of them sequenced within this study: *Idiacanthus fasciola, Chauliodus sloani*; Stomiiformes; *Coccorella atlantica,* and *Scopelarchus michaelsarsi*; Aulopiformes), we found that deep-sea fish possess one or two copies of the rod *RH1* opsin gene, and up to seven copies of the cone *RH2* opsin genes in their genomes, while other cone opsin classes have been mostly lost. Our findings hence provide molecular evidence for a limited opsin gene repertoire and a conserved vertebrate pattern whereby cone photoreceptors develop first and rod photoreceptors are added only at later developmental stages.
