## Supplementary material for "Visual gene expression reveals a cone to rod developmental progression in deep-sea fishes": Supp Table 2

### Sheet: Sheet1
Supplementary Table 2: Expression of cyp27c1 gene
species	order	stage	code	raw reads	reads after bacteria filtering	reads (Zebrafish cyp27c1)	reads (Medaka cyp27c1)	reads to most common opsin
Anoplogaster cornuta	Trachichthyiformes	Larva	39016	36373372	36125630	6	39	205157
		Larva	39017	34712538	34604364	3	14	289386
		Larva	4_23	41592840	41519070	13	41	474300
		Larva	4_22	75109270	74990214	4	11	1142621
		Larva	4_21	28945804	28869552	10	19	248834
		Larva	261s03	48458044	48457472	3	4	13735
		Adult	56H6	11658040	11635610	0	0	2043
Ceratoscopelus warmingii	Myctophiformes	Adult	300s03	49078974	44114639	0	0	82483
		Adult	S1	8796786	8789961	5	8	17773
		Adult	S2	8655248	8649342	0	0	25570
		Adult	S3	7904714	7899617	0	0	20460
Chauliodus sp.	Stomiiformes	Larva	67I2_2	34445252	34371394	0	0	133104
		Larva	67I1	20701686	20683764	3	0	107787
		Juvenile	109C7	32865334	32834300	0	0	85324
		Juvenile	109A2	25389318	25344182	0	0	87520
		Juvenile	109D7	18540248	18533484	0	0	62724
		Juvenile	109B6	24854866	24835646	0	0	123094
Coccorella atlantica	Aulopiformes	Larva	109G8	26376620	26359060	0	0	104013
		Adult	56C7	36794070	36790854	0	0	40691
		Adult	297_7	43948534	40511279	0	0	34448
Grammastomias flagellibarba	Stomiiformes	Adult	56H8	9775520	9742864	0	0	6914
Gyrinomimus myersi	Beryciformes	Larva	S25	19270096	19122986	19	68	66132
Howella brodiei	Pempheriformes	Adult	56D8	56905264	43936178	0	0	2219
		Adult	56D9	61909674	61590270	0	3	166291
Hygophum reinhardtii	Myctophiformes	Larva	67I2_1	17222626	17122880	0	0	44879
Idiacanthus fasciola	Stomiiformes	Larva	71C2	23382468	23379360	1	0	728
		Larva	67D2	6647384	6623496	0	0	45
		Larva	71C1	23632774	23497715	0	0	572
		Larva	67I7	25713960	25701768	0	0	53990
		Larva	71B9	43695620	43633424	0	0	30778
		Larva	67B8	28333642	28313024	24	25	5372
		Larva	109A1	27834274	27818750	0	0	283132
		Adult	228s01	21704528	21622274	3	0	91902
		Adult	67F8	15744604	15739004	0	0	22936
		Adult	67B6	11368044	15439954	0	0	52
Melamphaes sp.	Beryciformes	Juvenile	4_26	38583370	38534507	29	20	39415
		Juvenile	4_28	35489970	35431421	4	35	32087
Melanolagus bericoides	Argentiformes	Larva	71H3	26219646	26210402	0	0	230760
Pteraclis aesticola	Scombriformes	Larva	109H4	19918922	19870484	0	0	2466
Pollichthys mauli	Stomiiformes	Adult	109I2	55767498	54875747	17	5	310020
		Adult	109I3	68655686	67082709	0	0	411359
Scombrolabrax heterolepis	Scombriformes	Adult	,56E3	65770014	5527135	1	12	48280
		Adult	,56E4	60643652	60472479	0	15	29200
Scopelarchus sp.	Aulopiformes	Larva	71B7	43695620	43682534	0	0	91260
		Larva	109H1	37542802	37416486	0	0	30424
		Larva	109B9	9971250	9919148	0	0	2151
		Adult	272_10	45565202	43729338	0	0	3918
Scopelogadus mizolepis	Beryciformes	Adult	,57E2	5160876	5160876	0	4	62384
		Adult	300s01	15448240	15420650	0	0	7894
Scopelosaurus hoedti	Aulopiformes	Adult	297_9	43948534	42248053	0	0	5304
Vinciguerria poweriae	Stomiiformes	Larva	109H2	25863628	25755100	0	0	15059
		Larva	109C8	22914004	22858398	0	0	33556
