## Supplementary material for "Visual gene expression reveals a cone to rod developmental progression in deep-sea fishes": Supp Table 1

### Sheet: FPKM
Supplementary Table 1: Expression of phototransduction cascade genes (FPKM)
			rod-specific								cone-specific
Species	Sample	Stage	GNAT1	gnb1	gngt1	PDE6A	PDE6B	PDE6G	saga	sagb	GNAT2	gnb3	gngt2	PDE6C	PDE6H	arr3a	arr3b
Anoplogaster cornuta	39016	Larva	1.5247	34.4459	9.59614		0.53725			4.12789	309.249	130.829	1351.24	19.0403	536.927		173.331
	39017	Larva	1.92105	72.2876	20.2929		0.961489			2.59829	397.057	170.592	1976.24	32.2752	556.326		38.5839
	4_23	Larva	17.4521	55.9872	104.584		0.82362			13.68	619.841	348.284	2817.25	40.7467	714.659		76.1928
	4_22	Larva	50.4403	41.5043	641.743		2.58814			67.9913	798.151	442.899	4410.27	50.3595	2722.08		92.0965
	4_21	Larva	59.6389	60.4059	867.966		7.90733			75.1262	656.214	316.995	2209.13		976.936		190.019
	261s03	Larva	3.23366	5.40628	257.912					11.9475	17.4588	43.0283	427.351	3.09145	104.057		1.89501
	56H6	Adult	6.85586	8.06504	15.6607		1.74746	3.58096	1.385
Chauliodus sp.	67I2_2	Larva									310.991	392.271	25.347	23.0013	15.7015	255.534
	67I1	Larva	6.10652	169.333		24.6906					626.288	685.933	339.712	36.668	143.379	203.922
	109C7	Juvenile	20.3618	17.833		6.2432		186.312		9.4173
	109A2	Juvenile	78.0517	42.6966	694.089	20.3966	12.034	133.615		10.3834		15.3893
	109D7	Juvenile	87.1603	57.0683		6.34781	27.8259	1035.39		605.116		5.64353
	109B6	Juvenile	97.7366	63.7623				501.326		12.5386		10.6664
Coccorella atlantica	109G8	Larva	75.3348			23.7364			4.85885		195.21	217.168		94.5911	2439.25	107.631
	56C7	Adult	21.5535			1.79266	1.05507	740.982	18.4893		97.2124	41.7142		1.96127	291.006
	297_7	Adult	0.375073	6.56323							8.29769	1.78558			10.2526
Idiacanthus fasciola	71C2	Larva		3.21946							9.92007	8.61309		2.07993	9.3919
	67D2	Larva									9.63989	5.16541			40.74
	71C1	Larva									12.8671	2.41283			13.2851
	67I7	Larva									142.699	137.718		8.14776	141.015	129.91
	71B9	Larva		19.0201							46.3959	55.7385	16.1469		183.891	13.9344	2.16765
	67B8	Larva			19.151						20.5284	67.359	35.8546		381.973	39.8577
	109A1	Larva									394.404	315.933	6.26349	17.029	437.735	195.901
	228s01	Adult	183.765	24.3223		20.6099	4.91552	310.076	9.49293			10.7597
	67F8	Adult	68.7255	12.5458		28.3139	2.70118	52.7064				36.83
	67B6	Adult	2.02974	0.949663				0.490659				0.569798
Scopelarchus sp.	71B7	Larva									204.312	103.027	392.727	7.98991	42.5751	104.231	176.181
	109H1	Larva		6.45295							84.4447	66.0186	191.841		11.4541	16.9714	6.2582
	109B9	Larva				3.50427	1.02492				33.1317	7.98243	160.388	3.00469	58.9422	6.57082
	272_10	Adult	0.217169					13.5129			3.58587	0.491784	200.614		4.2348	6.23865
